# Can music modulate gene expression involved in traumatic brain injury? An integrative transcriptomic and epigenomic proof of concept

**DOI:** 10.1101/2025.07.02.662815

**Authors:** Alberto Gómez-Carballa, Sara Pischedda, Nour El Zahraa Mallah, Wiktor Nowak, Sensogenomics Working Group, Federico Martinón-Torres, Laura Navarro, Antonio Salas

**Affiliations:** Genetics, Vaccines and Infections Research Group (GenViP), Instituto de Investigación Sanitaria de Santiago, 15706 Universidade de Santiago de Compostela, Santiago de Compostela, Galicia, Spain; Unidade de Xenética, Instituto de Ciencias Forenses, Facultade de Medicina, Universidade de Santiago de Compostela, and Genética de Poblaciones en Biomedicina (GenPoB) Research Group, Instituto de Investigación Sanitaria (IDIS), 15706 Hospital Clínico Universitario de Santiago (SERGAS), Galicia, Spain; Centro de Investigación Biomédica en Red de Enfermedades Respiratorias (CIBER-ES), Madrid, Spain; Translational Pediatrics and Infectious Diseases, Department of Pediatrics, 15706 Hospital Clínico Universitario de Santiago de Compostela, Santiago de Compostela, Galicia, Spain

**Keywords:** Brain Damage, Acquired Brain Injury, Traumatic Brain Injury, Transcriptomics, Gene Expression, RNA-seq, Epigenomics, microRNA

## Abstract

Music-based interventions have shown promise in aiding recovery in individuals with brain damage (BD), including acquired and traumatic brain injury (ABI and TBI). To investigate the underlying molecular mechanisms, we conducted a proof-of-concept study integrating transcriptomic and epigenomic data. We compared gene expression changes driven by musical stimuli in healthy individuals exposed to music with transcriptomic data from TBI patients, identifying 154 common differentially expressed genes (DEGs) affected in TBI and impacted by music, including *STK35*, *HNRNPA0*, *MT-CYB*, and *MT-ND2*. These genes are notably involved in mitochondrial function, synaptic plasticity, and neurodegenerative processes. Epigenomic analysis revealed that 92 of these DEGs also exhibited significant differential methylation in TBI samples, particularly in genes associated with neurodevelopment, neuroinflammation, and mood regulation. Pathway enrichment and cross-validation in independent datasets of TBI patients highlighted the cGMP– PKG signaling pathway, a key regulator of memory and plasticity. Co-expression network analysis further revealed six gene modules significantly associated with TBI, including modules centered on *TXNIP* and *ALG13*, genes previously implicated in neuroinflammation and epilepsy, two conditions commonly associated with TBI. Interestingly, several hub genes from these modules also showed sensitivity to musical stimuli, suggesting that music may target biologically relevant networks involved in TBI pathology. These findings provide preliminary evidence that music exposure may modulate gene expression and methylation in ways that support neural repair and functional recovery. This molecular insight reinforces the potential of music as a biologically grounded component of neurorehabilitation. Future studies should directly assess transcriptomic and epigenomic responses to music-based interventions in BD patients.
