## Supplementary material for "Can music modulate gene expression involved in traumatic brain injury? An integrative transcriptomic and epigenomic proof of concept": Table S1

### Sheet: Table S1
Table S1. Differentially expressed genes between TBI and healthy controls obtained from the study GSE254880 (Adjusted P-value <0.05)
Gene	baseMean	log2FoldChange	lfcSE	stat	pvalue	padj
MT-CYB	70.572538503959	2.78561324895735	0.436135806402607	6.38703176410579	1.69136516437716e-10	1.86980418921895e-06
HPN	51.3025919328576	1.80846760783119	0.382543073620863	4.727487523728	2.27315026233558e-06	0.0125648380750599
ARHGAP10	114.622359998934	1.14658685520404	0.249574110121189	4.59417386942611	4.34467022749583e-06	0.0160101097883221
NUP214	139.2357403128	1.31768387886358	0.29266396046509	4.50237834808757	6.71972192977331e-06	0.018571631483411
KIAA0586	103.55040361347	-0.733121344110373	0.167913184049468	-4.36607374376505	1.26499787251186e-05	0.0199779306865981
HAT1	53.4912393853121	-1.45845250393359	0.332130329755645	-4.39120541929009	1.12723980366907e-05	0.0199779306865981
SRC	93.1076090433022	1.07974389236801	0.245637174696252	4.39568601008048	1.10423457074239e-05	0.0199779306865981
MT-ND2	56.585725874253	1.97903498648329	0.464699146212025	4.25874461490904	2.05578174379989e-05	0.0284083339721348
ASIC4	67.0143151271585	1.38716574358739	0.330415636162775	4.19824485214137	2.68991700228784e-05	0.0330411471781023
LRRC32	56.4297104342606	1.73985986326381	0.423741064202346	4.10595056804074	4.02655589304202e-05	0.0370946461646496
STK32B	94.0391889550315	1.25090627874449	0.30159638294674	4.14761697909817	3.35953825786287e-05	0.0370946461646496
THAP6	67.1149586229181	1.66251188918839	0.404633768500096	4.10868300822005	3.97921812294952e-05	0.0370946461646496
SYT12	122.367767784517	0.896452165932853	0.220015123611482	4.07450247609283	4.61128226638865e-05	0.0392136349653281
FBXL2	86.0644365625242	-1.09287815297597	0.270230589529641	-4.04424293666463	5.24924677232417e-05	0.0413035201627045
HNRNPA0	55.1684301555165	-1.61395531440989	0.400596335489031	-4.02888187291988	5.60427681990564e-05	0.0413035201627045
WDFY2	86.1200482113245	-1.39948418518354	0.348932656105648	-4.0107572641748	6.05243108793371e-05	0.041818516048192
CNGB1	139.497947983211	0.716655091164161	0.182817975566569	3.92004718870332	8.85316319185373e-05	0.0418390214588996
STK35	94.6612929703806	1.5485379915423	0.393987833903431	3.93042083609581	8.47973102550148e-05	0.0418390214588996
EIF2D	85.5208543041694	1.14426460424216	0.292361906534588	3.91386353237777	9.0830982814436e-05	0.0418390214588996
ALG10B	51.535261866187	-2.04651703061053	0.516408656329718	-3.96297971679209	7.40200726806601e-05	0.0418390214588996
ZNF81	61.133699496474	2.00833566857688	0.510088679632928	3.93722846392539	8.24281219437174e-05	0.0418390214588996
GOLGA6L9	65.9243373062471	-1.46813691179813	0.371063764224781	-3.95656233064235	7.60360553000562e-05	0.0418390214588996
ZNF616	39.2592769717692	-2.33838024688228	0.593774247065446	-3.93816380289147	8.21075367584455e-05	0.0418390214588996
NAP1L4	81.8271987388116	1.68377754337588	0.422675747436251	3.98361522653918	6.7874737811065e-05	0.0418390214588996
POLA2	36.9870199046368	2.2673270086074	0.587736366702162	3.85772794923267	0.000114445928815732	0.0451857051092114
KCNIP3	106.836170343921	1.2248081338822	0.316160572554343	3.87400656567216	0.000107060526171198	0.0451857051092114
TUBGCP2	138.153484884193	0.784567343234794	0.201982560753855	3.88433209434801	0.000102611575221296	0.0451857051092114
CCDC168	179.358710136739	0.788616121719077	0.203995859734622	3.86584376146157	0.000110705794964853	0.0451857051092114
EFHB	41.8460845467104	-1.74857145904806	0.455357267768952	-3.8399990135554	0.000123034804730953	0.0469017160793341
GRK2	68.8368663256874	-1.57115492511767	0.411221484687006	-3.8207024283119	0.000133072131834562	0.0490370805810359
C3orf18	47.6700592804321	1.39136449903071	0.365023844905879	3.81170851835576	0.000138009563102697	0.0492159909709777
