## Supplementary material for "Can music modulate gene expression involved in traumatic brain injury? An integrative transcriptomic and epigenomic proof of concept": Table S2

### Sheet: Table S2
Table S2. Differentially expressed genes after musical stimuli from the study by Gómez-Carballa et al. that are also differentially expressed in TBI patients when comparing to heathy controls. P-value from TBI vs healthy controls was calculated using a wilcoxon test.
Gene	P-value after vs. before musical stimuli	LogFC after vs. before music	P-value TBI vs. control	LogFC TBI vs. Control	Direction of expression changes in TBI and music
ACBD4	0.0155906882	0.2566854249	0.013986013986014	-0.0897555001966079	Opposite
ACKR1	0.0339867777	-0.2988111114	0.0205128205128205	-0.149672906737576	Same
AGFG1	0.0468647018	-0.1120809862	0.00124320124320124	-0.121115927486976	Same
AKAP7	0.0272005056	-0.2008889782	0.00932400932400932	-0.142419063622954	Same
ANKIB1	0.0381056937	-0.1515760838	0.00590520590520591	0.236620728448065	Opposite
AP5B1	0.0234260581	0.2112232357	0.0289044289044289	-0.211170091543195	Opposite
APIP	0.0063718872	-0.1995112952	0.0289044289044289	-0.169660865243793	Same
ARG1	0.0202956787	-0.2479593319	0.0400932400932401	-0.119900217393869	Same
ATP5F1E	0.028214546	-0.2131410571	0.0289044289044289	-0.155377185255539	Same
B4GALT5	0.0088964316	-0.2453792225	0.0400932400932401	-0.118098886047973	Same
BICDL2	0.0127628746	0.5766477508	0.013986013986014	-0.142221518113034	Opposite
CA13	0.003621886	-0.5289379877	0.0289044289044289	-0.179752834541098	Same
CARD16	0.0159699225	-0.2024665641	0.00124320124320124	-0.202212641804291	Same
CCDC59	0.0190361845	-0.1555045003	0.013986013986014	-0.140745774293803	Same
CCDC9	0.0086680255	0.2055350975	0.0400932400932401	-0.150546250494907	Opposite
CCDC97	0.0117095184	0.1469113773	0.0289044289044289	-0.184748279211638	Opposite
CCR3	0.0304037281	0.1771686861	0.0205128205128205	0.15759499938433	Same
CCT2	0.0082399966	-0.1419356707	0.013986013986014	-0.1189217010992	Same
CD22	0.006349054	0.2244873175	0.000621600621600622	0.158947557834303	Same
CD300LD	0.0367099838	0.6634177044	0.00372960372960373	0.13751379597095	Same
CDYL	0.0306660642	-0.2299212979	0.00372960372960373	0.195580044955548	Opposite
CENPW	0.0091192934	-0.436333451	0.0400932400932401	-0.134732105710466	Same
CFAP251	0.0400982053	-0.7955429275	0.0289044289044289	0.133060976837424	Opposite
CHORDC1	0.012060856	-0.1917632406	0.013986013986014	-0.17351898570284	Same
CLDN7	0.0171892982	0.5349863579	0.0205128205128205	0.0970451099629273	Same
CLEC5A	0.0099343093	-0.4096212952	0.00372960372960373	0.158509234806258	Opposite
COMMD7	0.0242455818	-0.1273941975	0.013986013986014	-0.207910725875454	Same
COX17	0.0230031534	-0.2049184201	0.013986013986014	-0.180929300324888	Same
COX7C	0.0324227512	-0.2019858595	0.0205128205128205	-0.20423927018587	Same
CPT1A	0.002935588	0.304161471	0.0400932400932401	0.160038698503882	Same
CRB3	0.036064847	0.4814147038	0.0289044289044289	0.0795379766944162	Same
CUL5	0.0493808688	-0.1084605108	0.0205128205128205	-0.224408290386647	Same
CWC27	0.0116810999	-0.1707880349	0.00217560217560218	-0.159824123588255	Same
DAPP1	0.0199679338	-0.1415462341	0.00217560217560218	-0.170048093200622	Same
DISP2	0.0384345331	-0.9687508482	0.0400932400932401	0.0658445565310348	Opposite
DLEU7	0.0288220306	-0.4484098121	0.0400932400932401	0.107293156998971	Opposite
DOHH	0.0283324038	0.1747326729	0.013986013986014	0.163105634362012	Same
DRAM2	0.0438971532	-0.1272741142	0.0400932400932401	-0.155290462682032	Same
EDC4	0.0176580618	0.3416586846	0.00217560217560218	0.199606878124447	Same
ELL	0.032954873	0.1594331227	0.00932400932400932	-0.153213563782993	Opposite
EME1	0.0396473631	0.8839040229	0.0400932400932401	-0.135751026680097	Opposite
EVPL	0.0241484952	0.9356963424	0.00217560217560218	0.253555388213934	Same
FBP1	0.0305787902	-0.1773320514	0.00217560217560218	-0.139368411338452	Same
FCER1A	0.0012057467	0.3408752467	0.013986013986014	-0.136151761360091	Opposite
FCER1G	0.0011407667	-0.1792972403	0.0400932400932401	-0.157244480394196	Same
FRAT1	0.0078849609	0.2164226501	0.0205128205128205	-0.109909507506266	Opposite
FRMD5	0.0095710122	0.6072078168	0.00590520590520591	0.236418569804757	Same
GADD45A	0.0186337284	-0.1680356748	0.00932400932400932	-0.279314581211118	Same
GLB1L	0.0334097142	-0.441517682	0.0205128205128205	-0.276137730501064	Same
GLIPR1	0.0252697669	-0.1178634406	0.0289044289044289	-0.120416014150662	Same
GPBP1L1	0.0204263053	0.1284132406	0.0400932400932401	-0.0848369955697237	Opposite
HNRNPA0	0.0080243935	0.1700386104	0.000310800310800311	-0.311346782252624	Opposite
HNRNPL	0.0054108101	0.1888823619	0.0289044289044289	-0.103836302649677	Opposite
HYKK	0.0115411626	-0.9861218093	0.013986013986014	0.192281714163132	Opposite
IL3RA	0.0075845557	0.2270448182	0.000621600621600622	-0.270395599635885	Opposite
INTS11	0.0460040735	0.1157599637	0.0400932400932401	-0.129824556063683	Opposite
ITFG2	0.0450174629	0.1347175781	0.0400932400932401	0.0573762490960625	Same
ITLN1	0.0016445995	-0.3551806438	0.0400932400932401	-0.0952803377009293	Same
JMJD6	0.0302603018	-0.1144667324	0.00124320124320124	-0.222417692734082	Same
KCNMA1	0.0225993514	-0.5597068763	0.00372960372960373	-0.19631190481509	Same
KCTD12	0.0005187305	-0.2516325618	0.00217560217560218	-0.177053984634096	Same
KLHDC7B	0.0022778533	0.4203986994	0.013986013986014	-0.21458382149868	Opposite
KPNA2	0.0439284818	-0.1740599226	0.0400932400932401	0.144877546874078	Opposite
LAMTOR5	0.0297513104	-0.123682141	0.000310800310800311	-0.248928093226263	Same
LARP7	0.0403933208	-0.1558068063	0.00124320124320124	-0.146962634944957	Same
LGALS3	0.0198774423	-0.1757462406	0.00932400932400932	-0.185687502103253	Same
LHFPL2	0.003000889	-0.3237549293	0.00217560217560218	-0.241618374127754	Same
LINGO3	0.001767481	0.2731532387	0.013986013986014	-0.191489120352234	Opposite
LRRC61	0.0164206321	0.228852866	0.00217560217560218	-0.269855636766634	Opposite
LY9	0.033279456	0.1190151777	0.013986013986014	0.105840775956528	Same
MACROH2A2	0.0485906086	0.1931770083	0.0205128205128205	0.153917353976222	Same
MAGEF1	0.0119121834	0.2497153506	0.00217560217560218	-0.136162970633022	Opposite
MAP3K14	0.0161854903	0.222944437	0.00124320124320124	0.296225075256947	Same
MAPK7	0.0080129887	0.3180417279	0.0205128205128205	-0.160429654313948	Opposite
MCUR1	0.0422747574	-0.1367792316	0.00932400932400932	-0.111139212776957	Same
MORC2	0.0354506437	0.1712689935	0.0205128205128205	-0.0929321703126913	Opposite
MOV10	0.0118969308	0.1719478501	0.0400932400932401	0.159648528017952	Same
MPC2	0.0072175393	-0.1562790715	0.00590520590520591	-0.137014400166898	Same
MPHOSPH10	0.0377118651	-0.1231974818	0.0289044289044289	-0.141940963938595	Same
MRPL47	0.0038526708	-0.2156002304	0.00217560217560218	-0.146948038292587	Same
MS4A2	0.0238235359	0.4467599788	0.013986013986014	-0.1885596221224	Opposite
MSS51	0.0269669854	-0.5064828794	0.00372960372960373	0.172175550565514	Opposite
MT-CO1	0.0491840205	-0.0988298324	0.00372960372960373	0.524549012388608	Opposite
MT-CO3	0.0374716893	-0.1802381837	0.013986013986014	0.260273102676862	Opposite
MYDGF	0.0176812809	-0.1113455453	0.013986013986014	0.116266932309628	Opposite
NADK	0.0377041539	0.1738588354	0.00124320124320124	-0.180298914561492	Opposite
NDUFA12	0.0085418328	-0.1831241146	0.0289044289044289	0.177984699987068	Opposite
NTAN1	0.0151493452	-0.1547379878	0.0205128205128205	0.176385763878127	Opposite
NUAK1	0.0428063553	-1.1076800149	0.0289044289044289	0.150927903945176	Opposite
NUAK2	0.0348848751	0.178323494	0.0289044289044289	0.130228023883001	Same
ORMDL3	0.0016881829	0.2394451803	0.0400932400932401	-0.219030721271071	Opposite
PAK3	0.0461651769	-0.5573714995	0.0289044289044289	0.215657881539709	Opposite
PARP10	0.0334490159	0.1855311318	0.0289044289044289	-0.189167823434191	Opposite
PCGF5	0.026965692	-0.1681158211	0.0205128205128205	-0.160522974571132	Same
PHF11	0.0202793206	-0.1138570725	0.0289044289044289	-0.0799481195889111	Same
PIGO	0.0474415616	0.1800383143	0.00932400932400932	-0.179681510556717	Opposite
POLE4	0.0211981088	-0.1695028381	0.013986013986014	-0.145292458168344	Same
PPARD	0.0213386567	0.2066347248	0.00217560217560218	0.208664133465783	Same
PPP3CA	0.0169884996	-0.1369785968	0.00590520590520591	-0.246935978183242	Same
PRDX5	0.0459976742	-0.1330836506	0.013986013986014	-0.104111346557655	Same
PRELID1	0.029109949	-0.0912672316	0.00590520590520591	-0.152655235652313	Same
PRKG1	0.000400211	-1.1278310934	0.0289044289044289	0.164188456897385	Opposite
PSMA3	0.022993938	-0.1140562229	0.000310800310800311	-0.223425872090031	Same
PSMD8	0.0427233069	-0.0927829562	0.013986013986014	-0.189918620161336	Same
PTOV1	0.0413095894	0.1534033795	0.00372960372960373	-0.146982981518933	Opposite
RAB32	0.0009671053	-0.1743687869	0.00932400932400932	0.153962719174164	Opposite
RFK	0.0291800855	-0.1939975316	0.00372960372960373	-0.22974341850399	Same
RGS10	0.0431537549	-0.1429393976	0.013986013986014	0.152486482841883	Opposite
RHEX	0.0247935294	0.4458548587	0.0289044289044289	-0.160877934619105	Opposite
RPL21	0.0115909164	-0.2451854626	0.0205128205128205	-0.132748299202921	Same
RPL26L1	0.0073353512	-0.2200047582	0.0205128205128205	-0.185428724034642	Same
SAV1	0.036750276	0.1708049966	0.0400932400932401	0.147836079990713	Same
SDSL	0.0303911527	0.3546172311	0.00932400932400932	0.211938069129557	Same
SELENOK	0.0432186269	-0.1287620315	0.0400932400932401	-0.0883774453707975	Same
SERBP1	0.0058774851	-0.1049416935	0.0400932400932401	0.155347636260197	Opposite
SH2D3C	0.0109215553	0.1435126133	0.00590520590520591	0.0775800116173269	Same
SLC25A42	0.0230703328	0.2005725901	0.0205128205128205	0.0744335015266646	Same
SLC35A2	0.0316856514	0.1913996297	0.0289044289044289	-0.110501667485776	Opposite
SLC8A1	0.001662542	-0.2680889988	0.013986013986014	0.115878494482018	Opposite
SLTM	0.0035700408	-0.1510645703	0.0205128205128205	0.143663802311288	Opposite
SMCO4	0.0314318174	-0.1241313923	0.013986013986014	0.127309459239735	Opposite
SMPDL3A	0.0442600408	-0.2108468155	0.013986013986014	-0.186115518096985	Same
SNRPD1	0.0069905235	-0.1693735198	0.00932400932400932	0.198917184722946	Opposite
SRFBP1	0.0150875573	-0.2469387161	0.00124320124320124	-0.298599502577549	Same
SRSF5	0.002560609	0.1726444886	0.00217560217560218	0.182586807841009	Same
STK35	0.0298362351	0.163278559	0.00372960372960373	0.298222326146423	Same
STYXL1	0.0315095707	-0.1372893942	0.0289044289044289	-0.148330255489283	Same
SUMO2	0.002969594	-0.1414931478	0.00217560217560218	-0.135200168712926	Same
TAFAZZIN	0.0160162636	0.1245631773	0.013986013986014	0.227243650456858	Same
TAS1R3	0.0401720459	0.7092035086	0.000310800310800311	0.16741605959729	Same
TFEB	0.0398685326	0.1594288966	0.0400932400932401	-0.109128171040391	Opposite
TIMM29	0.0469362142	0.1504503615	0.0205128205128205	-0.16710828215446	Opposite
TIMP1	0.0282400185	-0.1258470298	0.0400932400932401	-0.146924707162011	Same
TMCC2	0.021523956	0.214622112	0.00932400932400932	0.151370168769123	Same
TMEM126B	0.0182224355	-0.1795170947	0.013986013986014	-0.140405812943138	Same
TMEM14B	0.0369626378	-0.1203694776	0.00217560217560218	0.16107235255496	Opposite
TMEM167A	0.0009376006	-0.1812440841	0.0289044289044289	-0.14613182044285	Same
TMEM208	0.038661276	-0.1103587262	0.00590520590520591	-0.158467263801672	Same
TMEM252	0.0294896268	0.4990061449	0.00590520590520591	-0.196414521829295	Opposite
TMEM70	0.0154085332	-0.1729480503	0.00124320124320124	-0.205267126896333	Same
TRPV3	0.02517984	1.1346852147	0.0205128205128205	-0.149686238763259	Opposite
TUBB2A	0.0059362937	-0.288962255	0.013986013986014	-0.0840645707294652	Same
UQCRFS1	0.041792836	-0.0966335416	0.0400932400932401	-0.119765048043012	Same
VDAC1	0.0311820406	-0.147805124	0.00590520590520591	0.131148910070886	Opposite
YIPF6	0.0067785173	-0.1737644208	0.0205128205128205	0.250893200691912	Opposite
ZDHHC21	0.0074555297	-0.2934089689	0.013986013986014	0.14599678463105	Opposite
ZDHHC3	0.0440263357	-0.0968846779	0.0289044289044289	0.166317676376808	Opposite
ZNF333	0.0051697909	0.1945474439	0.0205128205128205	-0.138981757017559	Opposite
ZNF385A	0.0373956588	-0.181528913	0.0289044289044289	0.160075001669162	Opposite
ZNF443	0.0162246761	0.3539162685	0.00124320124320124	0.219346189607359	Same
ZNF496	0.0377198077	-0.1862450695	0.00932400932400932	0.158178061717269	Opposite
ZNF578	0.0249621598	-1.5177043238	0.013986013986014	0.0706669073121926	Opposite
ZNF664	0.0222899262	-0.2449150323	0.00217560217560218	0.146575068241205	Opposite
ZNF776	0.0110409188	0.2152759398	0.000310800310800311	-0.15859423201467	Opposite
