## Supplementary material for "Can music modulate gene expression involved in traumatic brain injury? An integrative transcriptomic and epigenomic proof of concept": Table S3

### Sheet: Table S3
Table S3. Over-representation analysis of two clusters of genes reported in the Table S2. GO: Gene ontology; KEGG: Kyoto Encyclopedia of Genes and Genomes
Database	Subcollection	GO sub-category	LogFC Trend	Description	Gene Ratio	Background Ratio	P-value	Adjuste P-value	Q-value	geneID	Count
C5	Human Phenotype Ontology	-	Opposite	MIXED DEMYELINATING AND AXONAL POLYNEUROPATHY	3/61	17/19525	1.91241434630336e-05	0.0420348673317478	0.0387716845366344	MORC2/COX1/COX3	3
C5	Gene Ontology gene sets	CC	Same	MITOCHONDRIAL ENVELOPE	14/86	821/19525	1.31470683932246e-05	0.0247107034185272	0.0238460249943659	ATP5F1E/COX17/COX7C/CPT1A/LGALS3/MCUR1/MPC2/MRPL47/PRELID1/SLC25A42/TAFAZZIN/TMEM126B/TMEM70/UQCRFS1	14
C5	Human Phenotype Ontology	-	Same	LACTIC ACIDOSIS	7/86	196/19525	2.53782467181704e-05	0.0247107034185272	0.0238460249943659	ATP5F1E/FBP1/SLC25A42/TAFAZZIN/TMEM126B/TMEM70/UQCRFS1	7
C5	Human Phenotype Ontology	-	Same	HYPERAMMONEMIA	5/86	80/19525	2.73338963781469e-05	0.0247107034185272	0.0238460249943659	ARG1/ATP5F1E/CPT1A/SLC25A42/TMEM70	5
C5	Gene Ontology gene sets	CC	Same	ORGANELLE INNER MEMBRANE	11/86	563/19525	3.59297759629621e-05	0.0247107034185272	0.0238460249943659	ATP5F1E/COX7C/LGALS3/MCUR1/MPC2/MRPL47/SLC25A42/TAFAZZIN/TMEM126B/TMEM70/UQCRFS1	11
Database	LogFC Trend	category	subcategory	ID	Description	Gene Ratio	Background Ratio	P-value	Adjuste P-value	Q-value	geneID	Count
KEGG	Opposite	Human Diseases	Neurodegenerative disease	hsa05012	Parkinson disease	4/21	142/7861	0.0004809268403496	0.033664878824472	0.0293618492002914	COX1/COX3/NDUFA12/VDAC1	4
KEGG	Opposite	Organismal Systems	Circulatory system	hsa04260	Cardiac muscle contraction	3/21	84/7861	0.00136239970310129	0.0354397813578161	0.0309098844925313	COX1/COX3/SLC8A1	3
KEGG	Opposite	Human Diseases	Neurodegenerative disease	hsa05016	Huntington disease	4/21	193/7861	0.00151884777247783	0.0354397813578161	0.0309098844925313	COX1/COX3/NDUFA12/VDAC1	4
KEGG	Opposite	Organismal Systems	Environmental adaptation	hsa04714	Thermogenesis	4/21	231/7861	0.00293235137165817	0.0422323338021328	0.0368342159477248	COX1/COX3/NDUFA12/PRKG1	4
KEGG	Opposite	Human Diseases	Immune disease	hsa05310	Asthma	2/21	31/7861	0.00301659527158091	0.0422323338021328	0.0368342159477248	FCER1A/MS4A2	2
