## Supplementary material for "Can music modulate gene expression involved in traumatic brain injury? An integrative transcriptomic and epigenomic proof of concept": Table S4

### Sheet: Table S4
Table S4. Differentially regulated pathways after musical stimuli from the study by Gómez-Carballa et al. that are also differentially regulated in TBI patients when comparing to heathy controls.
Pathway	Adjusted P-value after vs. before musical stimuli	LogFC after vs. before music	Adjusted P-value TBI vs. control	LogFC TBI vs. Control	Neurological-related pathway	Direction of expression changes in TBI and music
ARACHIDONIC ACID SECRETION	0.0238340411280821	-0.183469781072367	0.0286525240333951	0.234696032604572	NO	Opposite
MITOCHONDRIAL ELECTRON TRANSPORT NADH TO UBIQUINONE	0.00925048979865658	-0.41622494910598	0.0465263090895912	0.2347157298814	NO	Opposite
OPSONIZATION	0.0244823547081702	-0.277154669759138	0.0469127092168228	0.280270744563183	NO	Opposite
REGULATION OF LAMELLIPODIUM ORGANIZATION	0.014716116078092	-0.270146089279669	0.0413849683843721	0.299852281355862	NO	Opposite
SOMITE DEVELOPMENT	0.014716116078092	0.139301154822332	0.0217907191837268	-0.192468618810846	NO	Opposite
VASCULAR ASSOCIATED SMOOTH MUSCLE CELL DIFFERENTIATION	0.00238542995894309	0.258938578172259	0.0286525240333951	-0.263945378732651	NO	Opposite
AUTONOMIC NERVOUS SYSTEM DEVELOPMENT	0.00312268801270963	0.284564461161394	0.0175930330827507	-0.278374018074445	YES	Opposite
ALTERNATIVE MRNA SPLICING VIA SPLICEOSOME	0.0277269786094459	-0.148923857705792	0.0469127092168228	-0.238005908566867	NO	Same
COTRANSLATIONAL PROTEIN TARGETING TO MEMBRANE	0.00452888760773867	-0.364270981256671	0.0391550453224841	-0.392565585057992	NO	Same
MAMMARY GLAND ALVEOLUS DEVELOPMENT	0.0307301370145289	-0.175887403507032	0.0212723959087838	-0.436346460491967	NO	Same
POSITIVE REGULATION OF ENDOPLASMIC RETICULUM UNFOLDED PROTEIN RESPONSE	0.0418257616337025	-0.22902439491996	0.0212723959087838	-0.440438795167935	NO	Same
POSITIVE REGULATION OF MITOTIC CELL CYCLE	0.00299974928526851	-0.178804856413827	0.0465263090895912	-0.227493691201576	NO	Same
PROTEIN PEPTIDYL PROLYL ISOMERIZATION	0.0125730930488852	-0.225882795488538	0.0465263090895912	-0.434545779950592	NO	Same
RNA SPLICING	0.00301057825405662	-0.155498054727676	0.0366624970498481	-0.166878207025557	NO	Same
SRP DEPENDENT COTRANSLATIONAL PROTEIN TARGETING TO MEMBRANE	0.0124389479257101	-0.327317419734487	0.0428695883386554	-0.455290567406782	NO	Same
REGULATION OF POSTSYNAPTIC SPECIALIZATION ASSEMBLY	0.0279623054832537	0.311369782695987	0.0212723959087838	0.406910268646277	YES	Same
