## Supplementary material for "Can music modulate gene expression involved in traumatic brain injury? An integrative transcriptomic and epigenomic proof of concept": Table S5

### Sheet: Table S5
Table S5. Genes altered by the musical stimuli also dysregulated in TBI condition (left). Significantly dysregulated pathway obtained from over-representation analysis using the set of 38 genes altered by the musical stimuli also dysregulated in TBI condition (right).
Symbol		Database	category	subcategory	ID	Description	Gene Ratio	Background Ratio	P-value	Adjuste P-value	Q-value	geneID	Count
ACKR1		KEGG	Environmental Information Processing	Signal transduction	hsa04022	cGMP-PKG signaling pathway	4/14	167/7861	0.000166541772336415	0.0106586734295306	0.00981719921140975	KCNMA1/PPP3CA/PRKG1/VDAC1	4
FRMD5
PRKG1
TMEM70
ANKIB1
KCNMA1
RAB32
VDAC1
ARG1
KCTD12
RFK
YIPF6
BICDL2
KLHDC7B
RGS10
ZDHHC21
CCDC97
LY9
SERBP1
ZNF385A
COMMD7
NADK
TAFAZZIN
ELL
PPARD
TIMM29
EME1
PPP3CA
TMEM167A
DRAM2
PCGF5
TFEB
CFAP251
MOV10
STK35
CDYL
MORC2
SRSF5
