## Supplementary material for "Can music modulate gene expression involved in traumatic brain injury? An integrative transcriptomic and epigenomic proof of concept": Table S6

### Sheet: Hoja1
Table S6. Correlation between co-expression modules detected and TBI (Controls-TBI). P-values of the correlation were also calculated
Module colour	Number of genes	Hub gene	Module trait correlation	Module trait P-value
brown4	212	TXNIP	-0.685766510093106	0.00476776935469557
green	439	JSRP1	-0.645498559551047	0.0093491780008209
orange	303	PIPOX	0.586221057452659	0.0216350399213089
black	140	ALG13	0.569583475472048	0.0266603278936061
lightsteelblue1	221	NEK2	0.564479271026366	0.0283662483392859
plum	196	AQP10	0.533127666662698	0.0407150307930959
darkred	136	TANK	-0.429150664944424	0.110425712933067
blue	157	HOGA1	-0.418237470896575	0.12079936519443
coral1	184	DLGAP5	-0.346016815908058	0.206471716521716
darkgreen	225	CDKN2AIPNL	0.327112881734314	0.234012045490577
greenyellow	157	FBXO3	-0.313396355994185	0.255358964247253
coral2	149	GASK1B	0.280194394439091	0.3117802301474
lightsteelblue	156	DCUN1D5	-0.248799362790835	0.371226338705001
skyblue	61	NT5M	0.227205136375187	0.415441753973906
antiquewhite4	207	METTL4	-0.223408569332559	0.423486600754302
darkmagenta	156	NLRP4	-0.202668215500571	0.468816781718467
bisque4	48	RBM6	0.185633308620402	0.507729384348252
firebrick4	175	AUH	0.156710959586389	0.577015250353539
darkseagreen4	80	APOOL	0.152893903591993	0.586441890382823
violet	58	KLHL31	-0.143192827510246	0.610676695050309
thistle	30	IKZF2	0.11984378970611	0.670527025093981
darkolivegreen	252	CYP27B1	-0.097406547603205	0.729832546441202
brown	508	SPICE1	-0.0422821082779217	0.881066993357914
mediumpurple3	126	PATE3	-0.0118050310663006	0.966693861600589
