## Supplementary material for "Can music modulate gene expression involved in traumatic brain injury? An integrative transcriptomic and epigenomic proof of concept": Table S7

### Sheet: Hoja1
Table S7. Clustered over-representation analysis from significantly correlated modules detected. GO: Gene Ontology
Module	GO ID	Description	GeneRatio	Background Ratio	P-value	Adjusted P-value	Qvalue	gene ID	Count
AQP10	GO:0051963	REGULATION OF SYNAPSE ASSEMBLY	8/175	114/18870	1.11239664258341e-05	0.0212572587542934	0.0211958898083005	SNAP25/RAB17/LRRN1/CUX2/ARHGEF15/ICAM5/FLRT3/OGT	8
AQP10	GO:0007416	SYNAPSE ASSEMBLY	10/175	200/18870	1.7938614982526e-05	0.0212572587542934	0.0211958898083005	SNAP25/RAB17/LGI2/LRRN1/PCDHB4/CUX2/ARHGEF15/ICAM5/FLRT3/OGT	10
TXNIP	GO:0070884	REGULATION OF CALCINEURIN-NFAT SIGNALING CASCADE	5/193	40/18870	5.22853227574555e-05	0.0394495069790783	0.0382310853957346	EFHB/PPP3R1/TNF/PPP3CC/PPP3CA	5
TXNIP	GO:0070886	POSITIVE REGULATION OF CALCINEURIN-NFAT SIGNALING CASCADE	4/193	21/18870	5.53977910156222e-05	0.0394495069790783	0.0382310853957346	PPP3R1/TNF/PPP3CC/PPP3CA	4
TXNIP	GO:0106058	POSITIVE REGULATION OF CALCINEURIN-MEDIATED SIGNALING	4/193	21/18870	5.53977910156222e-05	0.0394495069790783	0.0382310853957346	PPP3R1/TNF/PPP3CC/PPP3CA	4
TXNIP	GO:0106056	REGULATION OF CALCINEURIN-MEDIATED SIGNALING	5/193	41/18870	5.90561481722729e-05	0.0394495069790783	0.0382310853957346	EFHB/PPP3R1/TNF/PPP3CC/PPP3CA	5
TXNIP	GO:0098813	NUCLEAR CHROMOSOME SEGREGATION	12/193	312/18870	9.25667632044434e-05	0.0414807760320169	0.0401996174908452	LATS1/CHMP5/ECT2/AURKA/BUB1B/MAD1L1/PMF1/ZWILCH/PSMG2/ARID2/INO80/MSH5	12
TXNIP	GO:0033173	CALCINEURIN-NFAT SIGNALING CASCADE	5/193	45/18870	9.31454551617146e-05	0.0414807760320169	0.0401996174908452	EFHB/PPP3R1/TNF/PPP3CC/PPP3CA	5
TXNIP	GO:0097720	CALCINEURIN-MEDIATED SIGNALING	5/193	48/18870	0.000127345246331154	0.0486094997424061	0.0471081663119757	EFHB/PPP3R1/TNF/PPP3CC/PPP3CA	5
