## Supplementary material for "Can music modulate gene expression involved in traumatic brain injury? An integrative transcriptomic and epigenomic proof of concept": Table S8

### Sheet: Hoja1
Table S8. Genes affected by musical stimuli in healthy controls (derived from Gómez-Carballa et al.) involved in the modules significantly correlated with TBI
Music affected gene	Module	Correlation with phenotype	Correlation P-value	Module Membership	Module Membership P-value
LRRC61	TXNIP	-0.7834682	0.0005494496	0.8675926	2.785952e-05
LAMTOR5	TXNIP	-0.7775361	0.0006449176	0.7794200	6.132428e-04
IL3RA	TXNIP	-0.7439180	0.0014736040	0.8013585	3.285899e-04
SRFBP1	TXNIP	-0.7414604	0.0015578085	0.9424650	1.488108e-07
KLHDC7B	TXNIP	-0.6781951	0.0054523070	0.8433346	7.820637e-05
PPP3CA	TXNIP	-0.6401528	0.0101531174	0.8609933	3.758898e-05
ZNF229	TXNIP	-0.4601891	0.0843331117	0.7735988	7.154173e-04
RHOBTB2	TXNIP	-0.4383658	0.1021611616	0.5288399	4.267246e-02
ZNF443	ALG13	0.71907913	0.002517586	0.7251591	2.219615e-03
CEP170	ALG13	0.47628659	0.072685023	0.8422772	8.148257e-05
TRAF3IP2	ALG13	0.37624605	0.166909366	0.8850886	1.158629e-05
DPH1	ALG13	0.25058461	0.367690446	0.8678883	2.747804e-05
FBXL16	ALG13	0.12194692	0.665053532	0.6603259	7.377417e-03
RPL7	ALG13	0.08750536	0.756484650	0.6753511	5.728629e-03
HNRNPA0	JSRP1	-0.8057089	0.0002877551	0.8099117	2.523453e-04
GADD45A	JSRP1	-0.7054300	0.0033036669	0.8253216	1.515391e-04
RFK	JSRP1	-0.6478348	0.0090138761	0.6665637	6.652909e-03
COMMD7	JSRP1	-0.6348221	0.0110075112	0.9397570	1.993415e-07
TMEM252	JSRP1	-0.6224483	0.0132066399	0.9275378	6.426035e-07
MS4A2	JSRP1	-0.5893451	0.0207783210	0.6963358	3.928001e-03
AP5B1	JSRP1	-0.5827360	0.0226222884	0.7707374	7.704794e-04
CUL5	JSRP1	-0.5825638	0.0226719602	0.9308986	4.758374e-07
ORMDL3	JSRP1	-0.5723759	0.0257605665	0.8653881	3.084452e-05
UPB1	JSRP1	-0.5680776	0.0271553173	0.7885492	4.771321e-04
COX7C	JSRP1	-0.5654408	0.0280387583	0.6423489	9.816569e-03
MRPL16	JSRP1	-0.5198908	0.0469816179	0.8705922	2.418591e-05
LSR	JSRP1	-0.5044978	0.0551330357	0.8212891	1.739665e-04
SESN3	JSRP1	-0.3381863	0.2176159964	0.8087337	2.618889e-04
VPS13C	JSRP1	-0.3230286	0.2402482493	0.5441359	3.599573e-02
ZNF491	JSRP1	-0.2642332	0.3412731889	0.6530415	8.300421e-03
STK35	NEK2	0.6696299	0.006317965	0.7487125	1.319890e-03
PPARD	NEK2	0.5912540	0.020267755	0.9166942	1.548899e-06
TIPRL	NEK2	0.5000499	0.057669898	0.9540289	3.560005e-08
PRKG1	NEK2	0.4843415	0.067312483	0.7474626	1.358653e-03
CYTH4	NEK2	0.4574438	0.086444434	0.5432541	3.635790e-02
PPP3CB	NEK2	0.3898213	0.150900660	0.7546381	1.148070e-03
TAOK3	NEK2	0.2587014	0.351848377	0.4180319	1.210010e-01
SUCLG1	NEK2	0.2244274	0.421319905	0.7630007	9.367804e-04
MT-CO1	PIPOX	0.7442923	0.001461107	0.4371311	1.032425e-01
MAP3K14	PIPOX	0.7050340	0.003329090	0.9343107	3.452552e-07
FRMD5	PIPOX	0.6593309	0.007498490	0.7667627	8.526257e-04
ANKIB1	PIPOX	0.6331302	0.011290070	0.8594103	4.029878e-05
SDSL	PIPOX	0.5989802	0.018298611	0.8953373	6.476221e-06
TAFAZZIN	PIPOX	0.5955063	0.019164924	0.8656576	3.046598e-05
MT-CO2	PIPOX	0.4806053	0.069767533	0.2091345	4.544373e-01
ARPC3	PIPOX	0.4625078	0.082578570	0.7856307	5.176525e-04
NTAN1	PIPOX	0.4203956	0.118696754	0.8046136	2.976217e-04
PSMA1	PIPOX	0.3972793	0.142559138	0.6037839	1.715056e-02
GCSAML	PIPOX	0.3857544	0.155584098	0.9200975	1.191015e-06
LEMD2	PIPOX	0.2924139	0.290236229	0.7926401	4.247207e-04
CARD6	PIPOX	0.2766358	0.318223797	0.8408537	8.607092e-05
GPR135	PIPOX	0.2643813	0.340992615	0.8913142	8.193120e-06
ATP6V1D	PIPOX	0.2359165	0.397286293	0.8933598	7.278233e-06
PPM1L	PIPOX	0.2138469	0.444097646	0.8339237	1.115615e-04
CHTF18	PIPOX	0.1787544	0.523852284	0.7125474	2.872521e-03
EVPL	AQP10	0.7513795	0.001240158	0.8531879	5.256752e-05
SNRPD1	AQP10	0.6279288	0.012194183	0.8394992	9.063258e-05
YIPF6	AQP10	0.6252024	0.012690036	0.8769821	1.768375e-05
CRY2	AQP10	0.5696578	0.026636079	0.9292657	5.516360e-07
PAK3	AQP10	0.5383121	0.038438380	0.8888567	9.416915e-06
SASH1	AQP10	0.4983765	0.058646048	0.6391019	1.031732e-02
CDKN1C	AQP10	0.4037371	0.135592173	0.8115512	2.395386e-04
CDKL2	AQP10	0.3288107	0.231449710	0.8637371	3.324944e-05
