## Supplementary material for "Can music modulate gene expression involved in traumatic brain injury? An integrative transcriptomic and epigenomic proof of concept": Table S9

### Sheet: Table S6
Table S9. List of 219 significant CpG sites (p-value < 0.05) annotated to 92 of the 154 genes previously identified as both responsive to music exposure and altered in traumatic brain injury based on transcriptomic data. Delta beta refers to the absolute difference in methylation levels between individuals with and without a history of TBI.
CpG ID	Gene Symbol	Delta Beta	T-test Pvalue
cg24635866	CCT2	-0.00545947	0.000139611
cg14940444	CLEC5A	-0.0264708	0.00202318
cg25637722	CRB3	0.0460007	0.00022013
cg10348193	LRRC61	-0.0285243	0.00344322
cg23159992	NADK	0.0145924	0.00157286
cg05647733	NUAK1	-0.0455579	0.00295339
cg09971898	PPARD	0.0244642	0.00266094
cg15563974	PSMD8	-0.0169818	0.00343423
cg12116869	SERBP1	0.0450904	0.00051697
cg13828227	SH2D3C	-0.0164819	0.00208293
cg05561235	SLC8A1	0.0148942	0.00347417
cg25673737	PPP3CA	-0.0180229	0.00459352
cg25527915	FRAT1	-0.00954429	0.00490326
cg24026226	CUL5	0.0299459	0.00546079
cg09670530	MRPL47	-0.00667518	0.00547571
cg01094787	ITFG2	-0.009637	0.00585276
cg04260307	LGALS3	0.0211567	0.00591007
cg00302793	PPP3CA	-0.00706754	0.00624121
cg06200777	SMPDL3A	-0.00431921	0.00635783
cg21378169	LINGO3	-0.0259784	0.00661733
cg22429852	KPNA2	0.0425485	0.00719231
cg05062047	CCT2	0.00670326	0.00742331
cg19927565	EVPL	-0.0463258	0.00751408
cg12683610	SERBP1	-0.00658008	0.00764967
cg16174225	TAS1R3	-0.00650183	0.00801427
cg06873401	LHFPL2	-0.0310925	0.00805966
cg17157064	NADK	-0.00529501	0.00844824
cg22837289	ITFG2	-0.00727546	0.0086727
cg20143393	EVPL	-0.0159262	0.00870218
cg03930263	PPP3CA	0.0504393	0.00881835
cg19808663	CCT2	-0.0493358	0.00900745
cg00499912	PPP3CA	0.0141878	0.00907017
cg10902012	CDYL	0.014504	0.00964241
cg26924104	VDAC1	-0.0121416	0.0100117
cg10597545	HNRNPL	-0.00370552	0.0101737
cg24601656	CLDN7	-0.0235984	0.0101779
cg03610889	MOV10	0.0153374	0.0102418
cg26192826	CPT1A	-0.0474808	0.0104038
cg06029061	PPARD	0.0154346	0.0107155
cg22691725	VDAC1	0.0233746	0.0109032
cg10136131	MOV10	-0.0148987	0.0109694
cg17462560	LHFPL2	0.0165298	0.0110089
cg12834443	TFEB	-0.0105235	0.0111462
cg04022340	EDC4	0.0126816	0.0113809
cg16461320	MOV10	0.0198314	0.0114776
cg15499512	MRPL47	-0.0068165	0.0118344
cg20080282	CUL5	0.0174715	0.0119018
cg06390146	TMCC2	-0.0169435	0.012155
cg09031059	TFEB	-0.0162371	0.0122405
cg25655799	KCNMA1	0.0112397	0.0125617
cg27159237	ANKIB1	-0.0152364	0.013064
cg00773475	SAV1	0.0281738	0.0131008
cg11891591	LINGO3	-0.0393669	0.0134115
cg14027380	NADK	0.0318242	0.013441
cg20572838	EME1	-0.00796564	0.0134437
cg19707654	B4GALT5	-0.00955113	0.0134828
cg03638907	COX7C	0.0178585	0.0136236
cg24364144	SERBP1	0.0290924	0.0136734
cg11241278	EVPL	-0.0528904	0.013975
cg03791058	STYXL1	-0.0209648	0.0146115
cg09771049	KPNA2	-0.0038665	0.0147325
cg02002240	LHFPL2	0.0310455	0.0149266
cg18327594	CDYL	0.0289338	0.0150387
cg09941507	TMEM208	-0.0141293	0.0153271
cg26640205	MAPK7	-0.00970423	0.0153985
cg26232328	PPP3CA	-0.0121411	0.0155804
cg15417275	KCNMA1	0.0111519	0.0156007
cg02297801	NADK	-0.0118143	0.0159716
cg09335715	STYXL1	-0.0317108	0.0162994
cg05102598	CLDN7	-0.00940277	0.0163255
cg24609819	PRKG1	0.105026	0.0164666
cg21130998	STYXL1	-0.00563598	0.0165302
cg23594693	TFEB	0.0251105	0.0170051
cg27576367	GADD45A	0.0197986	0.0174819
cg10917109	STYXL1	0.069513	0.0176039
cg01013054	EVPL	0.0281379	0.0179555
cg23760344	SLC8A1	-0.0136222	0.0181284
cg06679720	DLEU7	0.0173992	0.018277
cg24396429	SLC8A1	0.0159241	0.0185328
cg08371685	NTAN1	-0.0121609	0.0185893
cg26774385	PPARD	0.0126754	0.0187355
cg06764498	SERBP1	0.0458778	0.0189379
cg20061533	RPL21	-0.0560501	0.0192011
cg05315920	ELL	-0.0205744	0.0193818
cg11231751	LINGO3	-0.0271641	0.0196822
cg12053816	KCNMA1	-0.0531291	0.0202613
cg20400592	DLEU7	0.0330259	0.0206148
cg23162441	STK35	-0.00534827	0.020744
cg03801213	COMMD7	0.0114156	0.021246
cg14960290	ZNF443	0.033462	0.0213798
cg03962288	SLC35A2	0.0164347	0.02163
cg19792316	ZNF776	-0.00332796	0.0217429
cg19980598	LARP7	-0.0299927	0.0219795
cg08857478	JMJD6	-0.00691232	0.0220097
cg09150254	SRSF5	-0.0148089	0.0221356
cg18650398	CDYL	-0.0230941	0.0221805
cg23772392	ZNF443	-0.00596667	0.0225265
cg00894799	MSS51	0.0280738	0.0225486
cg26396086	ZNF496	-0.0127806	0.0225668
cg14986420	YIPF6	-0.0193574	0.0225693
cg25238537	LINGO3	-0.0105956	0.0225772
cg26422329	SAV1	0.0377317	0.0226461
cg03532459	EDC4	0.0162447	0.0231458
cg26071680	SAV1	0.0120774	0.0235852
cg14731413	PRKG1	0.0223061	0.0240216
cg02664328	RAB32	-0.00992727	0.0240905
cg06463689	ZDHHC21	0.0381967	0.0245998
cg22048048	COMMD7	-0.0113689	0.0246573
cg17452880	NUAK1	0.0159242	0.0248765
cg09089682	DRAM2	-0.00592995	0.0250968
cg20404716	MAP3K14	0.0154302	0.0253167
cg00737224	ELL	-0.00631534	0.0256657
cg27051129	DLEU7	0.0136546	0.0258223
cg04195581	COX7C	-0.0116335	0.0259033
cg23601515	EVPL	0.060208	0.0263317
cg01101911	PPARD	0.0127344	0.0264068
cg25255429	EVPL	-0.0499461	0.0265588
cg17757778	PRKG1	0.0285818	0.026644
cg10397389	DAPP1	-0.0081085	0.0267323
cg09098531	AKAP7	0.014043	0.0270841
cg21614638	DAPP1	-0.00664394	0.0271037
cg18072814	SDSL	-0.0109154	0.0271199
cg01079856	FBP1	-0.00533868	0.0271755
cg15929513	TMCC2	0.0356072	0.0277113
cg24510179	CCDC97	-0.0373052	0.0277733
cg10591825	ZNF443	0.0210346	0.0281029
cg11893547	PSMA3	-0.0601162	0.0282334
cg06426784	ANKIB1	-0.054174	0.0282825
cg17152154	HNRNPL	-0.00731509	0.0283478
cg03641793	MAPK7	-0.00725331	0.0285905
cg18657389	EVPL	-0.0684517	0.0286165
cg09856299	PARP10	-0.0084953	0.0298061
cg05352191	PRELID1	0.0161548	0.0299708
cg17499041	PPARD	0.00548672	0.0303507
cg16299636	TMEM167A	0.0172712	0.0304071
cg12683410	STK35	0.0124145	0.0306492
cg14208141	LINGO3	0.0163048	0.031012
cg04616222	FRAT1	0.0108709	0.031418
cg14911380	SLTM	-0.0189553	0.0315485
cg16932445	MORC2	-0.00717263	0.0318577
cg21234779	PARP10	0.0162101	0.0325674
cg08983990	DRAM2	0.0111984	0.0331592
cg07359730	SERBP1	-0.0165691	0.0338294
cg18011274	ACBD4	-0.0081718	0.0340635
cg22951556	LINGO3	0.0174826	0.0342111
cg22302512	ELL	0.0117206	0.0342843
cg26989053	NTAN1	0.0164261	0.03475
cg13476672	ORMDL3	-0.0103155	0.0353243
cg20488226	B4GALT5	-0.0335702	0.0358313
cg23846344	SMPDL3A	0.0415823	0.0359541
cg09127330	ELL	-0.0303659	0.0361403
cg09120312	VDAC1	0.0188131	0.0367348
cg24473675	SH2D3C	-0.0165437	0.0368578
cg18480129	PAK3	-0.0429657	0.0368758
cg02876066	ELL	-0.0254631	0.0368983
cg26984694	MAPK7	0.00725255	0.0370945
cg08080923	CCDC9	0.00861773	0.0371403
cg19660792	DISP2	0.0146066	0.0373356
cg26868829	SLC8A1	-0.0206806	0.0377108
cg07930210	MSS51	0.0226227	0.0378659
cg21391822	CLDN7	-0.0104421	0.0382213
cg08751451	PRKG1	-0.0622084	0.0385122
cg26545983	ELL	-0.00784687	0.0386385
cg13931752	DISP2	0.0189605	0.0390373
cg08103568	DAPP1	-0.0172133	0.0390902
cg13444666	GLB1L	0.0183122	0.0391118
cg02666387	TMCC2	0.00930286	0.0391235
cg06090725	ZDHHC3	0.0192858	0.0392004
cg14396035	PIGO	-0.0281221	0.0392849
cg10373905	ZNF496	0.0262973	0.0395674
cg12704527	PPP3CA	0.0305895	0.0395996
cg15550435	PCGF5	0.00542887	0.0396884
cg21906083	LY9	0.0120804	0.0397786
cg02590292	MORC2	0.00362909	0.0403651
cg11856711	ZNF385A	-0.0302523	0.0407078
cg17101086	SAV1	-0.0153741	0.0407496
cg01796225	CHORDC1	0.0304785	0.0409941
cg06610850	PPARD	-0.00918186	0.0412946
cg22602598	B4GALT5	-0.0159046	0.0414226
cg04409319	LY9	0.0248229	0.0415405
cg15416681	ZNF496	-0.00632684	0.0423909
cg06755071	TRPV3	0.0213419	0.0424788
cg20915728	TUBB2A	0.021136	0.0425451
cg11658060	NUAK1	-0.0154278	0.0425954
cg08999962	CDYL	0.013572	0.0426363
cg23721204	DOHH	0.00303224	0.0426904
cg21695836	ACBD4	-0.00462063	0.0428735
cg16535339	PPP3CA	0.0149065	0.0429795
cg13082958	ZNF333	-0.00575001	0.0433714
cg11919940	TFEB	0.012517	0.0433945
cg24686684	B4GALT5	-0.007015	0.0437366
cg07531779	LINGO3	-0.0182483	0.0437728
cg02100918	CPT1A	-0.0128777	0.0440912
cg25332147	ZDHHC3	0.0115278	0.0442351
cg12034783	EVPL	0.0497377	0.0445565
cg17477659	SLC8A1	-0.061054	0.0448627
cg00030423	UQCRFS1	-0.0080107	0.0454755
cg06963697	PRKG1	-0.0154361	0.0454797
cg17872813	PAK3	-0.0355488	0.0457807
cg24553917	SLC8A1	-0.0274439	0.0458171
cg23472930	NTAN1	-0.00446973	0.0460211
cg14943118	PCGF5	0.0096125	0.0460569
cg00160001	DOHH	-0.0043046	0.0460955
cg11964006	PRKG1	-0.033378	0.0464002
cg07260172	LHFPL2	0.0217183	0.0466345
cg17315383	CD22	0.013836	0.0477166
cg21171815	TMCC2	0.0189003	0.0477226
cg16213976	PIGO	0.00412421	0.0478957
cg21286358	TFEB	0.0167785	0.0485912
cg17403875	LGALS3	-0.00340026	0.0485979
cg13494954	FBP1	0.00732081	0.0487731
cg17117171	LINGO3	-0.00826247	0.0490066
cg22925943	RPL26L1	0.0347977	0.049074
cg02923516	PRKG1	0.0102504	0.0493922
cg11532418	KCNMA1	0.0118705	0.0496013
cg07739642	KCNMA1	0.0251874	0.0496874
cg24247865	CHORDC1	0.00571542	0.0497596
cg27464408	LY9	-0.0243197	0.0498316
cg03811169	MOV10	-0.00317833	0.0498336
